# Imaging Architecture of Granulomas Induced by *Mycobacterium tuberculosis* Infections with Single-Molecule FISH

**DOI:** 10.1101/2023.02.02.526702

**Authors:** Ranjeet Kumar, Afsal Kolloli, Selvakumar Subbian, Deepak Kaushal, Lanbo Shi, Sanjay Tyagi

## Abstract

Granulomas are an important hallmark of *Mycobacterium tuberculosis* (*Mtb*) infection. They are organized and dynamic structures created by an assembly of immune cells around the sites of infection in the lungs to locally restrict the bacterial growth and the host’s inflammatory responses. The cellular architecture of granulomas is traditionally studied by immunofluorescence labeling of phenotypic surface markers. However, very few antibodies are available for model animals used in tuberculosis research, such as non-human primates and rabbits; secreted immunological markers such as cytokines cannot be imaged *in situ* using antibodies; and traditional phenotypic surface markers do not provide sufficient resolution for the detection of many subtypes and differentiation states of immune cells. Using single-molecule fluorescent *in situ* hybridization (smFISH) and its derivatives, amplified smFISH (ampFISH) and iterative smFISH, we developed a platform for imaging mRNAs encoding immune markers in rabbit and macaque tuberculosis granulomas. Multiplexed imaging for several mRNA and protein markers was followed by quantitative measurement of expression of these markers in single cells *in situ*. A quantitative analysis of combinatorial expressions of these markers allowed us to classify the cells into several subtypes and chart their distributions within granulomas. For one mRNA target, HIF-1α, we were able to image its mRNA and protein in the same cells, demonstrating the specificity of probes. This method paves the way for defining granular differentiation states and cell subtypes from transcriptomic data, identifying key mRNA markers for these cell subtypes, and then locating the cells in the spatial context of granulomas.
