## Supplementary tabl1 1 for "Imaging Architecture of Granulomas Induced by *Mycobacterium tuberculosis* Infections with Single-Molecule FISH"

### Sheet: Sheet1
Pooled Probes				Readout Probes				smFISH Probes					ampFISH Probes
Pool name	Transcript ID	Gene	Sequence	Readout probe rev complement in the probe	probe number (Mofitt eat al 2016)	Target Gene	PROBE SEQUENCES	Rabbit Hif1a	Rabbit TNFa	Rabbit IFNg		Macaque IFNg	ampFISH probes for Macaca mulatta CD3e mRNA, Genbank ID XM_015115816.1
RabbitLibrary	ENSOCUT00000053498.1	IFNg	GGGATGTATTGAAGGAGGATctctttcctaatagctgatcagGGGATGTATTGAAGGAGGAT	GGGATGTATTGAAGGAGGAT	RS0015	IFNg	CTCCTTCAATACATC	ctgcatctctagacttttct	gaatcagctgatccttgaga	gtatctgttttttcaccact		aaggaaattctagggcctct	Donor Sequences	Acceptor Sequences
RabbitLibrary			GGGATGTATTGAAGGAGGATagagtcagtgtacgaagttgttGGGATGTATTGAAGGAGGAT	ATAGGAAATGGTGGTAGTGT	RS0083	S1008/9	CTACCACCATTTGCT	gagtggcaactgatgagcaa	catgttcttccttcagaagg	tgctgagctgttctgatttg		tgcttgtggttgggaacaag	GTTACAGACGACTCCCAC AGTCC GAAAAATACATGACATTTAGCGGACT	AAAACCTGGAGGGGCCAT-click-GGACTGTGGGAGTCGTCTGTAACTACTTCATGTTACAGACGACTCCCAC
RabbitLibrary			GGGATGTATTGAAGGAGGATgtgaggctgaagaagttgaaacGGGATGTATTGAAGGAGGAT	AGAGTGAGTAGTAGTGGAGT	RS0095	Nos2	CCACTACTACTCACT	caggtaactgatggtaagcc	ccacaaccgtgatcttattt	gaaaacatttttcttcccca		ctcctcattcacaaagcaca	GTTACAGACGACTCCCAC AGTCC CAGCCTTCCTAGAAGGTCAAACGGACT	GAAGAAAGCTGGGTCCCA-click-GGACTGTGGGAGTCGTCTGTAACTACTTCATGTTACAGACGACTCCCAC
RabbitLibrary			GGGATGTATTGAAGGAGGATtataactcattgcttcggagagGGGATGTATTGAAGGAGGAT	TGTGATGGAAGTTAGAGGGT	RS0109	Arg1	CTCTAACTTCCATCA	gccttcatttcatcttcaat	aagatactgatggcacaggc	atgaagccagaagtcctcaa		cttcaccctggtaaaatgtt	GTTACAGACGACTCCCAC AGTCC AAACGTTCAAGGCAGAGGCCTCGGACT	GGGTTTTACCTCACTTGG-click-GGACTGTGGGAGTCGTCTGTAACTACTTCATGTTACAGACGACTCCCAC
RabbitLibrary			GGGATGTATTGAAGGAGGATgctgaaaagccaagatgtaactGGGATGTATTGAAGGAGGAT	TGAAAGGAATGGGTTGTGGT	RS0175	CD163	ACAACCCATTCCTTT	taacaaaaccatccagggct	acaagagcaagttcatccgc	agtccatgccaaagtagtat		ctggaaattttttcgcacct	GTTACAGACGACTCCCAC AGTCC GGAAGTAGAGGGGCCTCTGGGCGGACT	GTTTCTGAACCCCACACA-click-GGACTGTGGGAGTCGTCTGTAACTACTTCATGTTACAGACGACTCCCAC
RabbitLibrary			GGGATGTATTGAAGGAGGATgtaagaacccaagatgaggcagGGGATGTATTGAAGGAGGAT	GGGTTGATTAGTGGTAGAAA	RS0237	GZMH	CTACCACTAATCAAC	tgtgtccagtcagttcaaac	tcagtttatcttccatgaca	gctcagaaaggccaattact		gcacttttacttcacaccat	GTTACAGACGACTCCCAC AGTCC CCTGAGGCTGGGAGGGGAGGAGGGACT	CATTTTCTGAAGCAGGCA-click-GGACTGTGGGAGTCGTCTGTAACTACTTCATGTTACAGACGACTCCCAC
RabbitLibrary			GGGATGTATTGAAGGAGGATctttaggtgttctgtttctctgGGGATGTATTGAAGGAGGAT	AGGGTGTGTTTGTAAAGGGT	RS0247	CD3E&G	CTTTACAAACACACC	tggtcacacggatgggtaaa	ctggagatccatcatctctc	ggatgtggccaagtacaatt		attctggtgggattctttga	GTTACAGACGACTCCCAC AGTCC AAGATGGCGGAGGCCAGCAAACGGACT	TGGGACGGTTACTTTACT-click-GGACTGTGGGAGTCGTCTGTAACTACTTCATGTTACAGACGACTCCCAC
RabbitLibrary			GGGATGTATTGAAGGAGGATcatctgatgtatttgctttcaaGGGATGTATTGAAGGAGGAT	AGGTTAGGTTGAGAATAGGA	RS0255	IL10	TATTCTCAACCTAAC	gtgtgtaagcatttctctca	gttctaaggaaaaggctgcc	cactgggaggaaagcaggag		gtcctttgacgatgagacag	GTTACAGACGACTCCCAC AGTCC GCCCGACTGCATCTTTCTTTCAGGACT	CAGAACTCTCCAGCGAGT-click-GGACTGTGGGAGTCGTCTGTAACTACTTCATGTTACAGACGACTCCCAC
RabbitLibrary			GGGATGTATTGAAGGAGGATaagaaaaggggtccaccatttgGGGATGTATTGAAGGAGGAT					tgtgttttgttcttttcctt	ccttgccagagacaattttg	acatccggaacaggaacctg		tagagtttcctttagactcc	GTTACAGACGACTCCCAC AGTCC TCTTGCCCCCAAACGCCAATTGGGACT	CCCATTTCTTCATTACCA-click-GGACTGTGGGAGTCGTCTGTAACTACTTCATGTTACAGACGACTCCCAC
RabbitLibrary			GGGATGTATTGAAGGAGGATctctttccaattcctcaaaataGGGATGTATTGAAGGAGGAT					gttagggtacacttcattct	tgatgatcaccagcttggag	ccggcatattcatgtagatt		aaggttttgtggcatttggg	GTTACAGACGACTCCCAC AGTCC AGACGTGATATGGTGTCTGTGTGGACT	CTGTGGTTCCAGAGATGG-click-GGACTGTGGGAGTCGTCTGTAACTACTTCATGTTACAGACGACTCCCAC
RabbitLibrary			GGGATGTATTGAAGGAGGATtgaattattttgttgtcactctGGGATGTATTGAAGGAGGAT					gtggcagactttatgttcat	caagttcagacggctttctc	cgaagtgacaggagggtcag		gagatggtgacagataggca	GTTACAGACGACTCCCAC AGTCC ACTTCAGATCCAAGATGCTGAGGGACT	CCATTGTGTTGCCATTGT-click-GGACTGTGGGAGTCGTCTGTAACTACTTCATGTTACAGACGACTCCCAC
RabbitLibrary			GGGATGTATTGAAGGAGGATagtagaaggagacaatttggctGGGATGTATTGAAGGAGGAT					gaatatggcctgtacagtga	gaagatgttcacgttacgct	gagagggccagaagtctaag		ctcctcaggattacgtattt	GTTACAGACGACTCCCAC AGTCC ATCCCCAGAATCTTCTTTGTTTGGACT	TTCCGGCAGAAACAGGCG-click-GGACTGTGGGAGTCGTCTGTAACTACTTCATGTTACAGACGACTCCCAC
RabbitLibrary			GGGATGTATTGAAGGAGGATgtcttttaagttgtcaaagagtGGGATGTATTGAAGGAGGAT					actggttactgttggtatca	gctgtacttgacaacattgg	cacagaaagggcagtgtcac		ttggctgctggtatttatac	GTTACAGACGACTCCCAC AGTCC TAACCACTTTGCTCCATTTCTGGGACT	CTGGGGTAGCAGACATAA-click-GGACTGTGGGAGTCGTCTGTAACTACTTCATGTTACAGACGACTCCCAC
RabbitLibrary			GGGATGTATTGAAGGAGGATatactcttcttgatgacctcatGGGATGTATTGAAGGAGGAT					tgtcatgggaggtttcttat	caacaagcaacttgcagtgg	ttttccagttggctttattc		tcagaacaatgtgctgcacc	GTTACAGACGACTCCCAC AGTCC CGCATCCTCTGGATTGCTTCCTGGACT	CAGGTAGAGATGATGGCT-click-GGACTGTGGGAGTCGTCTGTAACTACTTCATGTTACAGACGACTCCCAC
RabbitLibrary			GGGATGTATTGAAGGAGGATatatgtcttctttgatggattcGGGATGTATTGAAGGAGGAT					ggttcacaaatcagcaccaa	ataggtcaggatatccactg	ttcctaatagctgatcagca		ggcttaactgatctttctct	GTTACAGACGACTCCCAC AGTCC CCATCACATCCATCTCCATGCAGGACT	TGACAATTGTGGCCACCG-click-GGACTGTGGGAGTCGTCTGTAACTACTTCATGTTACAGACGACTCCCAC
RabbitLibrary			GGGATGTATTGAAGGAGGATaggttgctattgaagaacttcaGGGATGTATTGAAGGAGGAT					aggctgtgtcgactgagaaa	gaaagccacttatcttccag	tcagtgtacgattgttcagg		atcaagttgatcgggtccaa	GTTACAGACGACTCCCAC AGTCC AGCCCAGAGTGATGCAGATGTCGGACT	AGTAAACCAGCAGCAGCA-click-GGACTGTGGGAGTCGTCTGTAACTACTTCATGTTACAGACGACTCCCAC
RabbitLibrary			GGGATGTATTGAAGGAGGATattttggaagtcatccatcttaGGGATGTATTGAAGGAGGAT					tggttcatatcccatcaatt	cttccaatcacacggttttt	ctcattgcttcagagagagt		gtttcagagagagttaagcc	GTTACAGACGACTCCCAC AGTCC CCTTGGCCTTTCTATTCTTGCTGGACT	CTCGTGTCACAGGCTTGG-click-GGACTGTGGGAGTCGTCTGTAACTACTTCATGTTACAGACGACTCCCAC
RabbitLibrary			GGGATGTATTGAAGGAGGATcgatcatccaccgaaattcgagGGGATGTATTGAAGGAGGAT					gatcagagtccaaagcatgg	taacggaagcgggctgaatc	ggcagagctgaaaagccaag		gcagagctgaaaagccaaga	GTTACAGACGACTCCCAC AGTCC CTCTCCTTGTTTTGTCCCCTTTGGACT	TTGGGAACAGGTGGTGGC-click-GGACTGTGGGAGTCGTCTGTAACTACTTCATGTTACAGACGACTCCCAC
RabbitLibrary			GGGATGTATTGAAGGAGGATaaattcagcacattggagagttGGGATGTATTGAAGGAGGAT					ggtgacttgtcctttagtaa	cacaggcacacttgaatctc	aacagccgtaagaacccaag		ggcagtaacagccaagagaa	GTTACAGACGACTCCCAC AGTCC GCTGGCCTTTCCGGATGGGCTCGGACT	GGCCAGAATACAGATCCT-click-GGACTGTGGGAGTCGTCTGTAACTACTTCATGTTACAGACGACTCCCAC
RabbitLibrary			GGGATGTATTGAAGGAGGATttaggttggattttggagacagGGGATGTATTGAAGGAGGAT					agacatatccacctcttttg	agacaccagcaacgttcatg	tttaggtgttctgtttctct		ggttttctgcttcttttaca	GTTACAGACGACTCCCAC AGTCC GGGGTCAGATGCGTCTCTGATTGGACT	GGAGGCAGTGTTCTCCAG-click-GGACTGTGGGAGTCGTCTGTAACTACTTCATGTTACAGACGACTCCCAC
RabbitLibrary			GGGATGTATTGAAGGAGGATaaacagcgtctgactcctttttGGGATGTATTGAAGGAGGAT					tatatgaccgttgcttgagt	ctaactctgggtgcagagtc	ccacatctgatgtatttgct		tctggatcacctgcattaaa	GTTACAGACGACTCCCAC AGTCC GCAGGGGGACTGGAGAGGAGCCGGACT	CCCAGGAAACAGGGAGTC-click-GGACTGTGGGAGTCGTCTGTAACTACTTCATGTTACAGACGACTCCCAC
RabbitLibrary			GGGATGTATTGAAGGAGGATtgagttgatcagtacttggatgGGGATGTATTGAAGGAGGAT					tgacacacacaatgcactgc	acttgtttgtgcacttgttt	ttcaagaaaaggggtccacc		aagagttccattatctgcta	GTTACAGACGACTCCCAC AGTCC GCTCTTGTGGGGTCCAAGACTAGGACT	ATGAGGCCGAGGAACGAT-click-GGACTGTGGGAGTCGTCTGTAACTACTTCATGTTACAGACGACTCCCAC
RabbitLibrary			GGGATGTATTGAAGGAGGATtgcatcaaaagtagatttccatGGGATGTATTGAAGGAGGAT					ctggtttgaggacacattct	tcagcttgatcacctcataa	tattttgttgtcactctcct		tccaattcctcaagatgtct	GTTACAGACGACTCCCAC AGTCC CAGGCTGGAGGGCGTGAGTTCGGGACT	AAGGAGGGAGCTGGGGAT-click-GGACTGTGGGAGTCGTCTGTAACTACTTCATGTTACAGACGACTCCCAC
RabbitLibrary			GGGATGTATTGAAGGAGGATtttcattacataaaagttgccaGGGATGTATTGAAGGAGGAT					tttggtgaacagctgagtca	ttcttcattatgctctctgc	aggagacaatttggctctga		tatttttctgtcactctcct
RabbitLibrary			GGGATGTATTGAAGGAGGATagttacatgattcaggaattatGGGATGTATTGAAGGAGGAT					tacttgtatctgctgattcc	catggtggaaatcggatgca	gacctcatggtcttttaagt		aggagacaatttggctctgc
RabbitLibrary			GGGATGTATTGAAGGAGGATcatagtattgcctaattagtcaGGGATGTATTGAAGGAGGAT					ccagcagagttaaagcatca	aggaagacatcctcctttat	tgtcttctttgatggattcc		ctctggtcatctttgaagtt
RabbitLibrary			GGGATGTATTGAAGGAGGATccaggtataaagccttataatcGGGATGTATTGAAGGAGGAT					agttgttggtcatcagtttc	attttgtcccaagacgcaag	catccatcttagtgaggttg		atggtctccacactcttttg
RabbitLibrary			GGGATGTATTGAAGGAGGATcttagaatagttgcctatttggGGGATGTATTGAAGGAGGAT					gcaggtaatggagacattgc	ccttcacaacgtctgagatc	cgatcatccaccgaaattcg		cttgacattaatgtcttcct
RabbitLibrary			GGGATGTATTGAAGGAGGATtaaatgcacagtgcataggatcGGGATGTATTGAAGGAGGAT					gtcagcactacttcgaagtg	tcttcttcagaggttagagt	cttactgctttacgctggac		ccgtttctttttgttgctat
RabbitLibrary			GGGATGTATTGAAGGAGGATgcacaagtattcattcaagtgaGGGATGTATTGAAGGAGGAT					gattctggatttggttccaa	aactgcagctctttttggat	attcagcacattggagagtt		tggtcagcttttcaaagtca
RabbitLibrary			GGGATGTATTGAAGGAGGATaggcagcaactagattgtataaGGGATGTATTGAAGGAGGAT					ttgctggctgatcttgaatc	gacagtgaagtggtaggaca	ttttcgcttctttaggttgg		ggacatttgagtcagttacc
RabbitLibrary			GGGATGTATTGAAGGAGGATaataggcagcaactggacagtaGGGATGTATTGAAGGAGGAT					gattttttgcttctgtgtct	caactaaaccctgttgtcgc	ctcgaaacagcgtctgactc		gagttcatgtactgctttgc
RabbitLibrary			GGGATGTATTGAAGGAGGATctcagaatgcagacatgttctcGGGATGTATTGAAGGAGGAT					tccaggtctaaatcagtgtc	aaaggaccacatgcacaacc	tgatcagtacttggatgctc		gacagttcagccatcacttg
RabbitLibrary			GGGATGTATTGAAGGAGGATtttgactgccattaaagcagtgGGGATGTATTGAAGGAGGAT					ttgggatgtagggagctaac	atcaggatctcactgcttta	cccaggtataaagccttata		ttttcgcttccctattttag
RabbitLibrary			GGGATGTATTGAAGGAGGATcacatcacctgacatgttcaagGGGATGTATTGAAGGAGGAT					tttctaaaggcgacagctgg	taggaaacatgtttttcccc	gcttagttagttgcctattt		gacctcgaaacatctgactc
RabbitLibrary			GGGATGTATTGAAGGAGGATctgtttttatcagaggacaaggGGGATGTATTGAAGGAGGAT					tgtcttttgcactggtttta	ccatgtagctgttggatttt	aatgcacagtgcataggatc		aaccattattgggatgctct
RabbitLibrary			GGGATGTATTGAAGGAGGATcagaagtaccaggcatgaaatcGGGATGTATTGAAGGAGGAT					caacactttcatgtcttcca	agctcaggaggacacaaagt	caggcagcaactagattgta		attcaaatagtgcaggcagg
RabbitLibrary			GGGATGTATTGAAGGAGGATcagtcacagttgtcaacaatatGGGATGTATTGAAGGAGGAT					gtggttaggagacggagatg	ggaactctatcttaggctga	aataggcagcaactggacag		cctcgcctaattagtcagaa
RabbitLibrary			GGGATGTATTGAAGGAGGATagtgaattactttccattcaggGGGATGTATTGAAGGAGGAT					cactagcagtttctttaggt	aactggagctcgtgcaacac	gctcagaatgcagacatgtt		ccctgagataaagccttgta
RabbitLibrary	ENSOCUT00000008626.4	S100A8 and S100A9	ATAGGAAATGGTGGTAGTGTgagcccacagatgtctgacagcATAGGAAATGGTGGTAGTGT					ctgttctatgactccttttc	cacagtcaacgcacgtctag	gctgtttgactgccattaaa		acaggatcttgcttaggttg
RabbitLibrary			ATAGGAAATGGTGGTAGTGTtcctgtaccctgccaaagcagaATAGGAAATGGTGGTAGTGT					agcagtagttctttgactca	aagggaccagaagttccgta	aaggtcacatcacctgacat		ctggatagtatcacttcact
RabbitLibrary			ATAGGAAATGGTGGTAGTGTagctgcgacatcccgcaggacaATAGGAAATGGTGGTAGTGT					ttggatttagttcttcctca	gctggactaacgacgttagg	ctcctgagatgctgttttta		ggcaagttttcaaacaggca
RabbitLibrary			ATAGGAAATGGTGGTAGTGTtgatggtatcgatgctgcgttcATAGGAAATGGTGGTAGTGT					atcatctggctgctgtaata	gttgtgactgactgggaaga	ttcagaagtaccaggcatga		cagaccattaaagcagtggc
RabbitLibrary			ATAGGAAATGGTGGTAGTGTggagtactggtggaagacgttgATAGGAAATGGTGGTAGTGT					ttccaggaaagtgatgcagt	agacatcctttactgagttt	gcagtcacagttgtcaacaa		acctgacacattcaagttct
RabbitLibrary			ATAGGAAATGGTGGTAGTGTctgtcccgcggccccacccgcaATAGGAAATGGTGGTAGTGT					tgttcactagatttgcatcc	tcctttagaacagctatgca	attttcattaactagcggcc		atgctatgttttcatcaggg
RabbitLibrary			ATAGGAAATGGTGGTAGTGTgcttgaattccttctggctcagATAGGAAATGGTGGTAGTGT					taatccactctcatccattg	tgtgcaatgtacactactca	tatactccagttaggtttga		aagcaccaggcatgaaatct
RabbitLibrary			ATAGGAAATGGTGGTAGTGTgtgcagctctttctgtaccagcATAGGAAATGGTGGTAGTGT					acaatcgtaactggtcagct	gcattgctatatgtagatct	gtctgttcctacggaactaa		cagtcacagttgtcaacaat
RabbitLibrary			ATAGGAAATGGTGGTAGTGTctcgcctccttcttgaggaagtATAGGAAATGGTGGTAGTGT					agctcagttaacttgatcca	gggtatgacacatggatagc	ccgctagaaatcttgtcttc		tgagttactttccatttggg
RabbitLibrary			ATAGGAAATGGTGGTAGTGTtatcatttatggctttctcatcATAGGAAATGGTGGTAGTGT
RabbitLibrary			ATAGGAAATGGTGGTAGTGTgttcgtgtccaggtcctccatgATAGGAAATGGTGGTAGTGT
RabbitLibrary			ATAGGAAATGGTGGTAGTGTtcaaagctcagctgcttgtcctATAGGAAATGGTGGTAGTGT
RabbitLibrary			ATAGGAAATGGTGGTAGTGTttgccatcaggatgacgaactcATAGGAAATGGTGGTAGTGT
RabbitLibrary			ATAGGAAATGGTGGTAGTGTctcgtgggaggcgtggaccagcATAGGAAATGGTGGTAGTGT
RabbitLibrary			ATAGGAAATGGTGGTAGTGTtggggggcattcttgtgcatctATAGGAAATGGTGGTAGTGT
RabbitLibrary			ATAGGAAATGGTGGTAGTGTcgtggctgtggccctcatggtcATAGGAAATGGTGGTAGTGT
RabbitLibrary			ATAGGAAATGGTGGTAGTGTaccacccccgccaaggcctgggATAGGAAATGGTGGTAGTGT
RabbitLibrary			ATAGGAAATGGTGGTAGTGTctatgcccatgtccatggccagATAGGAAATGGTGGTAGTGT
RabbitLibrary			ATAGGAAATGGTGGTAGTGTtgtggccatggccatggccgtgATAGGAAATGGTGGTAGTGT
RabbitLibrary			ATAGGAAATGGTGGTAGTGTgacctggcctcctgattagtggATAGGAAATGGTGGTAGTGT
RabbitLibrary			ATAGGAAATGGTGGTAGTGTccctggtggggcaggcacagggATAGGAAATGGTGGTAGTGT
RabbitLibrary			ATAGGAAATGGTGGTAGTGTgaggcgcacagcattccctgtgATAGGAAATGGTGGTAGTGT
RabbitLibrary			ATAGGAAATGGTGGTAGTGTcctgcaaccccacagccaaggcATAGGAAATGGTGGTAGTGT
RabbitLibrary			ATAGGAAATGGTGGTAGTGTggagggaggctttattttccccATAGGAAATGGTGGTAGTGT
RabbitLibrary			ATAGGAAATGGTGGTAGTGTccggaccaggtctccccaaaacATAGGAAATGGTGGTAGTGT
RabbitLibrary			ATAGGAAATGGTGGTAGTGTtcggcatggtgcccaaggatttATAGGAAATGGTGGTAGTGT
RabbitLibrary			ATAGGAAATGGTGGTAGTGTagttcaaggaattttccagatcATAGGAAATGGTGGTAGTGT
RabbitLibrary			ATAGGAAATGGTGGTAGTGTacttgtggtagacggaaatgatATAGGAAATGGTGGTAGTGT
RabbitLibrary			ATAGGAAATGGTGGTAGTGTgtaatttcctttctccagggagATAGGAAATGGTGGTAGTGT
RabbitLibrary			ATAGGAAATGGTGGTAGTGTttcagatcatccccgtagagggATAGGAAATGGTGGTAGTGT
RabbitLibrary			ATAGGAAATGGTGGTAGTGTgacactcagtagctaggagcttATAGGAAATGGTGGTAGTGT
RabbitLibrary			ATAGGAAATGGTGGTAGTGTatcctttttcttcgtgtactgaATAGGAAATGGTGGTAGTGT
RabbitLibrary			ATAGGAAATGGTGGTAGTGTagctctttgaaccaagtgtctgATAGGAAATGGTGGTAGTGT
RabbitLibrary			ATAGGAAATGGTGGTAGTGTtggccccatcactgttgatatcATAGGAAATGGTGGTAGTGT
RabbitLibrary			ATAGGAAATGGTGGTAGTGTtatgaggaactcctggaagttgATAGGAAATGGTGGTAGTGT
RabbitLibrary			ATAGGAAATGGTGGTAGTGTgacacgcctatcttcacaatcaATAGGAAATGGTGGTAGTGT
RabbitLibrary			ATAGGAAATGGTGGTAGTGTtacgccttgtggctgtcttcgtATAGGAAATGGTGGTAGTGT
RabbitLibrary	ENSOCUT00000001908.3	NOS2	AGAGTGAGTAGTAGTGGAGTggatctggccttgaacagaaacAGAGTGAGTAGTAGTGGAGT
RabbitLibrary			AGAGTGAGTAGTAGTGGAGTacgttgttgttgatgtccttttAGAGTGAGTAGTAGTGGAGT
RabbitLibrary			AGAGTGAGTAGTAGTGGAGTcttgctgaggctgtgacacttgAGAGTGAGTAGTAGTGGAGT
RabbitLibrary			AGAGTGAGTAGTAGTGGAGTaggagattctggagacttctttAGAGTGAGTAGTAGTGGAGT
RabbitLibrary			AGAGTGAGTAGTAGTGGAGTcagagtgtcttgcagagtcatcAGAGTGAGTAGTAGTGGAGT
RabbitLibrary			AGAGTGAGTAGTAGTGGAGTaataatgggacttgcaagtggaAGAGTGAGTAGTAGTGGAGT
RabbitLibrary			AGAGTGAGTAGTAGTGGAGTgatcatctctttggggttcatgAGAGTGAGTAGTAGTGGAGT
RabbitLibrary			AGAGTGAGTAGTAGTGGAGTtagtactggttgacaaactcgaAGAGTGAGTAGTAGTGGAGT
RabbitLibrary			AGAGTGAGTAGTAGTGGAGTtatttttgcctctttgaaggagAGAGTGAGTAGTAGTGGAGT
RabbitLibrary			AGAGTGAGTAGTAGTGGAGTttgtttctatctcctttgtgacAGAGTGAGTAGTAGTGGAGT
RabbitLibrary			AGAGTGAGTAGTAGTGGAGTttggtggcgaagatgagctcatAGAGTGAGTAGTAGTGGAGT
RabbitLibrary			AGAGTGAGTAGTAGTGGAGTatcaaagacctgcaggttggacAGAGTGAGTAGTAGTGGAGT
RabbitLibrary			AGAGTGAGTAGTAGTGGAGTagatgtgttcaaacatttcctgAGAGTGAGTAGTAGTGGAGT
RabbitLibrary			AGAGTGAGTAGTAGTGGAGTtgttggtggcgtaacgcagatgAGAGTGAGTAGTAGTGGAGT
RabbitLibrary			AGAGTGAGTAGTAGTGGAGTctgagagttccagactcggaagAGAGTGAGTAGTAGTGGAGT
RabbitLibrary			AGAGTGAGTAGTAGTGGAGTcacgtcgaagcggccgaaattgAGAGTGAGTAGTAGTGGAGT
RabbitLibrary			AGAGTGAGTAGTAGTGGAGTaatgtcagcggggatttcaaagAGAGTGAGTAGTAGTGGAGT
RabbitLibrary			AGAGTGAGTAGTAGTGGAGTggaaccactcgtacttgggatgAGAGTGAGTAGTAGTGGAGT
RabbitLibrary			AGAGTGAGTAGTAGTGGAGTcaggatattgtagcgctggacgAGAGTGAGTAGTAGTGGAGT
RabbitLibrary			AGAGTGAGTAGTAGTGGAGTgcgatgttgatctctgtgacggAGAGTGAGTAGTAGTGGAGT
RabbitLibrary			AGAGTGAGTAGTAGTGGAGTcatgtgcttcatgaaggactcgAGAGTGAGTAGTAGTGGAGT
RabbitLibrary			AGAGTGAGTAGTAGTGGAGTacaggatgtagttgagcatctcAGAGTGAGTAGTAGTGGAGT
RabbitLibrary			AGAGTGAGTAGTAGTGGAGTtctacctggtagtagtagaaagAGAGTGAGTAGTAGTGGAGT
RabbitLibrary			AGAGTGAGTAGTAGTGGAGTcatcagcacagaggcaaagaggAGAGTGAGTAGTAGTGGAGT
RabbitLibrary			AGAGTGAGTAGTAGTGGAGTttgaaggcgcagccaaacaagtAGAGTGAGTAGTAGTGGAGT
RabbitLibrary			AGAGTGAGTAGTAGTGGAGTtggtattcatccatgcaaaggaAGAGTGAGTAGTAGTGGAGT
RabbitLibrary			AGAGTGAGTAGTAGTGGAGTatgaagagggacctcttcagttAGAGTGAGTAGTAGTGGAGT
RabbitLibrary			AGAGTGAGTAGTAGTGGAGTcgtacctgaacttgttggtgagAGAGTGAGTAGTAGTGGAGT
RabbitLibrary			AGAGTGAGTAGTAGTGGAGTagaactgagggtacatgctggaAGAGTGAGTAGTAGTGGAGT
RabbitLibrary			AGAGTGAGTAGTAGTGGAGTctggtcaatgtcacgggcaaagAGAGTGAGTAGTAGTGGAGT
RabbitLibrary			AGAGTGAGTAGTAGTGGAGTtcggatgccaaacgtctcacagAGAGTGAGTAGTAGTGGAGT
RabbitLibrary			AGAGTGAGTAGTAGTGGAGTgggatctgaatgcgttctttgcAGAGTGAGTAGTAGTGGAGT
RabbitLibrary			AGAGTGAGTAGTAGTGGAGTtcacactggacgtgtagagtttAGAGTGAGTAGTAGTGGAGT
RabbitLibrary			AGAGTGAGTAGTAGTGGAGTcttcatggtcatcacattcttgAGAGTGAGTAGTAGTGGAGT
RabbitLibrary			AGAGTGAGTAGTAGTGGAGTtggatcttggactctgtagattAGAGTGAGTAGTAGTGGAGT
RabbitLibrary			AGAGTGAGTAGTAGTGGAGTagtccactactcgttccaagatAGAGTGAGTAGTAGTGGAGT
RabbitLibrary			AGAGTGAGTAGTAGTGGAGTtgatgtccaggaagtaggtgagAGAGTGAGTAGTAGTGGAGT
RabbitLibrary			AGAGTGAGTAGTAGTGGAGTaaagtttctggagcagcagctgAGAGTGAGTAGTAGTGGAGT
RabbitLibrary			AGAGTGAGTAGTAGTGGAGTcttccacttgttgtactctgagAGAGTGAGTAGTAGTGGAGT
RabbitLibrary			AGAGTGAGTAGTAGTGGAGTacagcaggaaggcagcagacagAGAGTGAGTAGTAGTGGAGT
RabbitLibrary			AGAGTGAGTAGTAGTGGAGTgaggagctgatcgagtagtatcAGAGTGAGTAGTAGTGGAGT
RabbitLibrary			AGAGTGAGTAGTAGTGGAGTaatgaggatgcagggatgggagAGAGTGAGTAGTAGTGGAGT
RabbitLibrary			AGAGTGAGTAGTAGTGGAGTagaaactgcggaagggggcgatAGAGTGAGTAGTAGTGGAGT
RabbitLibrary			AGAGTGAGTAGTAGTGGAGTctttgtactcggagtcatggagAGAGTGAGTAGTAGTGGAGT
RabbitLibrary			AGAGTGAGTAGTAGTGGAGTcaggtcttgaacgtacaccttgAGAGTGAGTAGTAGTGGAGT
RabbitLibrary			AGAGTGAGTAGTAGTGGAGTgagaaggaagaaatagtcctccAGAGTGAGTAGTAGTGGAGT
RabbitLibrary			AGAGTGAGTAGTAGTGGAGTcaaagatatcttcgtggtagcgAGAGTGAGTAGTAGTGGAGT
RabbitLibrary			AGAGTGAGTAGTAGTGGAGTctctgcacctcgtagggaaatgAGAGTGAGTAGTAGTGGAGT
RabbitLibrary	ENSOCUT00000033663.2	Arg1	TGTGATGGAAGTTAGAGGGTttagaactcatacttgccacttTGTGATGGAAGTTAGAGGGT
RabbitLibrary			TGTGATGGAAGTTAGAGGGTcaatgatccctatggattttgaTGTGATGGAAGTTAGAGGGT
RabbitLibrary			TGTGATGGAAGTTAGAGGGTtttctcaatactgtaggaccttTGTGATGGAAGTTAGAGGGT
RabbitLibrary			TGTGATGGAAGTTAGAGGGTtaagtttctcaagcagaccagcTGTGATGGAAGTTAGAGGGT
RabbitLibrary			TGTGATGGAAGTTAGAGGGTaataaagtgagttacttgttctTGTGATGGAAGTTAGAGGGT
RabbitLibrary			TGTGATGGAAGTTAGAGGGTtagtctgtcacgtcatgctctaTGTGATGGAAGTTAGAGGGT
RabbitLibrary			TGTGATGGAAGTTAGAGGGTattagggacatcagcaaaggacTGTGATGGAAGTTAGAGGGT
RabbitLibrary			TGTGATGGAAGTTAGAGGGTttcttcacaatatgaaaggggcTGTGATGGAAGTTAGAGGGT
RabbitLibrary			TGTGATGGAAGTTAGAGGGTttcttcttgatttctgccactgTGTGATGGAAGTTAGAGGGT
RabbitLibrary			TGTGATGGAAGTTAGAGGGTagagatgcttccaatcgccaagTGTGATGGAAGTTAGAGGGT
RabbitLibrary			TGTGATGGAAGTTAGAGGGTtatgagcatccacccaaatgacTGTGATGGAAGTTAGAGGGT
RabbitLibrary			TGTGATGGAAGTTAGAGGGTttgtcagtggagtgttgatatcTGTGATGGAAGTTAGAGGGT
RabbitLibrary			TGTGATGGAAGTTAGAGGGTacacaggttgtccatgcaagttTGTGATGGAAGTTAGAGGGT
RabbitLibrary			TGTGATGGAAGTTAGAGGGTtttcagttccttcaggaggaaaTGTGATGGAAGTTAGAGGGT
RabbitLibrary			TGTGATGGAAGTTAGAGGGTcaggagaatcctggtacatcagTGTGATGGAAGTTAGAGGGT
RabbitLibrary			TGTGATGGAAGTTAGAGGGTgacaatatccttggcagatatgTGTGATGGAAGTTAGAGGGT
RabbitLibrary			TGTGATGGAAGTTAGAGGGTtctacatctctcaagccaatatTGTGATGGAAGTTAGAGGGT
RabbitLibrary			TGTGATGGAAGTTAGAGGGTatttaatacccagagttttcacTGTGATGGAAGTTAGAGGGT
RabbitLibrary			TGTGATGGAAGTTAGAGGGTgtccacttcagtcattgaaaagTGTGATGGAAGTTAGAGGGT
RabbitLibrary			TGTGATGGAAGTTAGAGGGTtagtagatagcacaacgtttctTGTGATGGAAGTTAGAGGGT
RabbitLibrary			TGTGATGGAAGTTAGAGGGTagatgaattggccttttctttcTGTGATGGAAGTTAGAGGGT
RabbitLibrary			TGTGATGGAAGTTAGAGGGTctagtccatcaacatcaaaactTGTGATGGAAGTTAGAGGGT
RabbitLibrary			TGTGATGGAAGTTAGAGGGTcagtagctggtgtgaaagatggTGTGATGGAAGTTAGAGGGT
RabbitLibrary			TGTGATGGAAGTTAGAGGGTtagatgccttctctgtaagacaTGTGATGGAAGTTAGAGGGT
RabbitLibrary			TGTGATGGAAGTTAGAGGGTtcttatgaattgcttctgtgatTGTGATGGAAGTTAGAGGGT
RabbitLibrary			TGTGATGGAAGTTAGAGGGTtatctaatcctgagagtagtccTGTGATGGAAGTTAGAGGGT
RabbitLibrary			TGTGATGGAAGTTAGAGGGTcagagatgggtttacttccattTGTGATGGAAGTTAGAGGGT
RabbitLibrary			TGTGATGGAAGTTAGAGGGTagttacttcttctggtgttttcTGTGATGGAAGTTAGAGGGT
RabbitLibrary			TGTGATGGAAGTTAGAGGGTttagtgctactgctgtgttcacTGTGATGGAAGTTAGAGGGT
RabbitLibrary			TGTGATGGAAGTTAGAGGGTagcaactccaaaagaagccaagTGTGATGGAAGTTAGAGGGT
RabbitLibrary			TGTGATGGAAGTTAGAGGGTgtagtcaattggcttgtgattgTGTGATGGAAGTTAGAGGGT
RabbitLibrary			TGTGATGGAAGTTAGAGGGTaatgctccatatttatttaggtTGTGATGGAAGTTAGAGGGT
RabbitLibrary			TGTGATGGAAGTTAGAGGGTcagcattagctgtgaaatttttTGTGATGGAAGTTAGAGGGT
RabbitLibrary			TGTGATGGAAGTTAGAGGGTgtaagttatagatttgctaattTGTGATGGAAGTTAGAGGGT
RabbitLibrary			TGTGATGGAAGTTAGAGGGTtgggcagataactgtaagcttaTGTGATGGAAGTTAGAGGGT
RabbitLibrary			TGTGATGGAAGTTAGAGGGTatttttctggaagaacaagtctTGTGATGGAAGTTAGAGGGT
RabbitLibrary			TGTGATGGAAGTTAGAGGGTggtagagtttatactaattggaTGTGATGGAAGTTAGAGGGT
RabbitLibrary			TGTGATGGAAGTTAGAGGGTgagttttgcaacaagagggaatTGTGATGGAAGTTAGAGGGT
RabbitLibrary			TGTGATGGAAGTTAGAGGGTtttaatttccaattcttgagttTGTGATGGAAGTTAGAGGGT
RabbitLibrary			TGTGATGGAAGTTAGAGGGTatcttttccaatttcacagaagTGTGATGGAAGTTAGAGGGT
RabbitLibrary			TGTGATGGAAGTTAGAGGGTgcttctaagtatatgtctttttTGTGATGGAAGTTAGAGGGT
RabbitLibrary			TGTGATGGAAGTTAGAGGGTttaattgggagtcaatgtgtgcTGTGATGGAAGTTAGAGGGT
RabbitLibrary			TGTGATGGAAGTTAGAGGGTaatatttgcacaccagcacattTGTGATGGAAGTTAGAGGGT
RabbitLibrary			TGTGATGGAAGTTAGAGGGTtatgtttgggggattataatggTGTGATGGAAGTTAGAGGGT
RabbitLibrary			TGTGATGGAAGTTAGAGGGTtttctgatatcaggagtctactTGTGATGGAAGTTAGAGGGT
RabbitLibrary			TGTGATGGAAGTTAGAGGGTctttccagatgaggtaactttgTGTGATGGAAGTTAGAGGGT
RabbitLibrary			TGTGATGGAAGTTAGAGGGTtcagataacatggacatgtactTGTGATGGAAGTTAGAGGGT
RabbitLibrary			TGTGATGGAAGTTAGAGGGTgtttattacaaaaggaatcacaTGTGATGGAAGTTAGAGGGT
RabbitLibrary	ENSOCUT00000043196.1	CD163	TGAAAGGAATGGGTTGTGGTgggggaagtaggaaaagtatagTGAAAGGAATGGGTTGTGGT
RabbitLibrary			TGAAAGGAATGGGTTGTGGTgcaagtggacaaaatctcttctTGAAAGGAATGGGTTGTGGT
RabbitLibrary			TGAAAGGAATGGGTTGTGGTgactaaagcgatagtgaagggaTGAAAGGAATGGGTTGTGGT
RabbitLibrary			TGAAAGGAATGGGTTGTGGTaagagaactggcgatgaaggagTGAAAGGAATGGGTTGTGGT
RabbitLibrary			TGAAAGGAATGGGTTGTGGTcagtcattattacacactgtgcTGAAAGGAATGGGTTGTGGT
RabbitLibrary			TGAAAGGAATGGGTTGTGGTaattcatttcctctgcaggaaaTGAAAGGAATGGGTTGTGGT
RabbitLibrary			TGAAAGGAATGGGTTGTGGTtcatgtttgcaatcccaaagagTGAAAGGAATGGGTTGTGGT
RabbitLibrary			TGAAAGGAATGGGTTGTGGTcttgttggtgagtacagttatgTGAAAGGAATGGGTTGTGGT
RabbitLibrary			TGAAAGGAATGGGTTGTGGTatttccaaatcagatccatctgTGAAAGGAATGGGTTGTGGT
RabbitLibrary			TGAAAGGAATGGGTTGTGGTtgaagttatcatcacacactgtTGAAAGGAATGGGTTGTGGT
RabbitLibrary			TGAAAGGAATGGGTTGTGGTaaactgatgacacttccacattTGAAAGGAATGGGTTGTGGT
RabbitLibrary			TGAAAGGAATGGGTTGTGGTttctccaaactttgctgaaacaTGAAAGGAATGGGTTGTGGT
RabbitLibrary			TGAAAGGAATGGGTTGTGGTaagatcatcaaaccagattggcTGAAAGGAATGGGTTGTGGT
RabbitLibrary			TGAAAGGAATGGGTTGTGGTcttctaatcttccagaacattcTGAAAGGAATGGGTTGTGGT
RabbitLibrary			TGAAAGGAATGGGTTGTGGTcaaccatcatcacatattgttcTGAAAGGAATGGGTTGTGGT
RabbitLibrary			TGAAAGGAATGGGTTGTGGTggaaacactgtcaagccaaatgTGAAAGGAATGGGTTGTGGT
RabbitLibrary			TGAAAGGAATGGGTTGTGGTtttacaatgccagagatcagacTGAAAGGAATGGGTTGTGGT
RabbitLibrary			TGAAAGGAATGGGTTGTGGTcctcatgatgactgcaataatgTGAAAGGAATGGGTTGTGGT
RabbitLibrary			TGAAAGGAATGGGTTGTGGTaaaagtttctgaatttccacctTGAAAGGAATGGGTTGTGGT
RabbitLibrary			TGAAAGGAATGGGTTGTGGTtgcaaaccacattagctttttcTGAAAGGAATGGGTTGTGGT
RabbitLibrary			TGAAAGGAATGGGTTGTGGTataggatgttttgagtgcagatTGAAAGGAATGGGTTGTGGT
RabbitLibrary			TGAAAGGAATGGGTTGTGGTgttgccttaattttggaatacaTGAAAGGAATGGGTTGTGGT
RabbitLibrary			TGAAAGGAATGGGTTGTGGTaatacagctgcttgcaaatagcTGAAAGGAATGGGTTGTGGT
RabbitLibrary			TGAAAGGAATGGGTTGTGGTtcccaaagtgaactttcatttcTGAAAGGAATGGGTTGTGGT
RabbitLibrary			TGAAAGGAATGGGTTGTGGTgaagtcagaatcacagacggagTGAAAGGAATGGGTTGTGGT
RabbitLibrary			TGAAAGGAATGGGTTGTGGTtaactctctgcatagcacattgTGAAAGGAATGGGTTGTGGT
RabbitLibrary			TGAAAGGAATGGGTTGTGGTcagagtgaaagatgcatctcatTGAAAGGAATGGGTTGTGGT
RabbitLibrary			TGAAAGGAATGGGTTGTGGTaaagaacgtgggcatcttctatTGAAAGGAATGGGTTGTGGT
RabbitLibrary			TGAAAGGAATGGGTTGTGGTaaagggcaactccacatttaagTGAAAGGAATGGGTTGTGGT
RabbitLibrary			TGAAAGGAATGGGTTGTGGTccaaagaagacagattgcatggTGAAAGGAATGGGTTGTGGT
RabbitLibrary			TGAAAGGAATGGGTTGTGGTtaagagaagtggactctatgcaTGAAAGGAATGGGTTGTGGT
RabbitLibrary			TGAAAGGAATGGGTTGTGGTtgagttgtagtattgttttctcTGAAAGGAATGGGTTGTGGT
RabbitLibrary			TGAAAGGAATGGGTTGTGGTgcttcacatcatctgaagaatcTGAAAGGAATGGGTTGTGGT
RabbitLibrary			TGAAAGGAATGGGTTGTGGTaactctggggtgaaacacagaaTGAAAGGAATGGGTTGTGGT
RabbitLibrary			TGAAAGGAATGGGTTGTGGTttgtaaaaaacttccagacgccTGAAAGGAATGGGTTGTGGT
RabbitLibrary			TGAAAGGAATGGGTTGTGGTacagtggttgaagacatgttatTGAAAGGAATGGGTTGTGGT
RabbitLibrary			TGAAAGGAATGGGTTGTGGTagatgatggacattcccataatTGAAAGGAATGGGTTGTGGT
RabbitLibrary			TGAAAGGAATGGGTTGTGGTagtcttattttgttctcacatgTGAAAGGAATGGGTTGTGGT
RabbitLibrary			TGAAAGGAATGGGTTGTGGTcacacgtccagaacaattgttgTGAAAGGAATGGGTTGTGGT
RabbitLibrary			TGAAAGGAATGGGTTGTGGTttcacttcattgagccatatagTGAAAGGAATGGGTTGTGGT
RabbitLibrary			TGAAAGGAATGGGTTGTGGTaagagagatggtaatgcagctgTGAAAGGAATGGGTTGTGGT
RabbitLibrary			TGAAAGGAATGGGTTGTGGTtaaggaatggatgacctaagcaTGAAAGGAATGGGTTGTGGT
RabbitLibrary			TGAAAGGAATGGGTTGTGGTaacagaatgattcccaggattcTGAAAGGAATGGGTTGTGGT
RabbitLibrary			TGAAAGGAATGGGTTGTGGTtcgcaagaggaatgcaatgagaTGAAAGGAATGGGTTGTGGT
RabbitLibrary			TGAAAGGAATGGGTTGTGGTtgtatttgttttcggttttgagTGAAAGGAATGGGTTGTGGT
RabbitLibrary			TGAAAGGAATGGGTTGTGGTcctcttgagaaaactgtaagcaTGAAAGGAATGGGTTGTGGT
RabbitLibrary			TGAAAGGAATGGGTTGTGGTtgaacatggtggacaagatgttTGAAAGGAATGGGTTGTGGT
RabbitLibrary			TGAAAGGAATGGGTTGTGGTgaggttcaagtcataacattctTGAAAGGAATGGGTTGTGGT
RabbitLibrary			GGGTTGATTAGTGGTAGAAAagggtgggctcagtgacctcatGGGTTGATTAGTGGTAGAAA
RabbitLibrary	ENSOCUT00000013162.4	GZMH	GGGTTGATTAGTGGTAGAAAgggtgggggcggagagaggagaGGGTTGATTAGTGGTAGAAA
RabbitLibrary			GGGTTGATTAGTGGTAGAAAtccttactctcttttagttcccGGGTTGATTAGTGGTAGAAA
RabbitLibrary			GGGTTGATTAGTGGTAGAAAagctcggagctgctgatgcttcGGGTTGATTAGTGGTAGAAA
RabbitLibrary			GGGTTGATTAGTGGTAGAAAcatcttcccaggaaagactgcgGGGTTGATTAGTGGTAGAAA
RabbitLibrary			GGGTTGATTAGTGGTAGAAAgccaacaggagcagaagtggctGGGTTGATTAGTGGTAGAAA
RabbitLibrary			GGGTTGATTAGTGGTAGAAActgcccaggggggcaggaagaaGGGTTGATTAGTGGTAGAAA
RabbitLibrary			GGGTTGATTAGTGGTAGAAAtcccccgatgatctcccctgccGGGTTGATTAGTGGTAGAAA
RabbitLibrary			GGGTTGATTAGTGGTAGAAAcgggagtggggtttggcctcatGGGTTGATTAGTGGTAGAAA
RabbitLibrary			GGGTTGATTAGTGGTAGAAAactgaagataggccatgtagggGGGTTGATTAGTGGTAGAAA
RabbitLibrary			GGGTTGATTAGTGGTAGAAAcctcttcctattatctttccagGGGTTGATTAGTGGTAGAAA
RabbitLibrary			GGGTTGATTAGTGGTAGAAAcgtaccaggaaacctccgcatgGGGTTGATTAGTGGTAGAAA
RabbitLibrary			GGGTTGATTAGTGGTAGAAAcagctgtcagcacaaagtcctcGGGTTGATTAGTGGTAGAAA
RabbitLibrary			GGGTTGATTAGTGGTAGAAAtattgagcttccgtggcagtgaGGGTTGATTAGTGGTAGAAA
RabbitLibrary			GGGTTGATTAGTGGTAGAAAttgtgggcccccagggtgacatGGGTTGATTAGTGGTAGAAA
RabbitLibrary			GGGTTGATTAGTGGTAGAAAgcgtcctctcctgctgcttgatGGGTTGATTAGTGGTAGAAA
RabbitLibrary			GGGTTGATTAGTGGTAGAAActcttctcacggggatgacctgGGGTTGATTAGTGGTAGAAA
RabbitLibrary			GGGTTGATTAGTGGTAGAAAtttatagtccttgtgggggatgGGGTTGATTAGTGGTAGAAA
RabbitLibrary			GGGTTGATTAGTGGTAGAAAtgatgtcgttgatatagcccttGGGTTGATTAGTGGTAGAAA
RabbitLibrary			GGGTTGATTAGTGGTAGAAActttctctccagctgcagtaacGGGTTGATTAGTGGTAGAAA
RabbitLibrary			GGGTTGATTAGTGGTAGAAActgcacagctttagtcttcttgGGGTTGATTAGTGGTAGAAA
RabbitLibrary			GGGTTGATTAGTGGTAGAAActtgcccctgggcaggctgatgGGGTTGATTAGTGGTAGAAA
RabbitLibrary			GGGTTGATTAGTGGTAGAAAacacctgccctggcttcacctgGGGTTGATTAGTGGTAGAAA
RabbitLibrary			GGGTTGATTAGTGGTAGAAActgtccccagccggccacttggGGGTTGATTAGTGGTAGAAA
RabbitLibrary			GGGTTGATTAGTGGTAGAAAgttgctaaagtgcctgaggcatGGGTTGATTAGTGGTAGAAA
RabbitLibrary			GGGTTGATTAGTGGTAGAAAttagctccacttcctgcagtgtGGGTTGATTAGTGGTAGAAA
RabbitLibrary			GGGTTGATTAGTGGTAGAAAgcactcctggtcctgctgcacgGGGTTGATTAGTGGTAGAAA
RabbitLibrary			GGGTTGATTAGTGGTAGAAAtaatagccgcggaagagggactGGGTTGATTAGTGGTAGAAA
RabbitLibrary			GGGTTGATTAGTGGTAGAAAgacacagatctccgtggccctgGGGTTGATTAGTGGTAGAAA
RabbitLibrary			GGGTTGATTAGTGGTAGAAAgattttttggtctctgggtcccGGGTTGATTAGTGGTAGAAA
RabbitLibrary			GGGTTGATTAGTGGTAGAAActccagagtcccccttaaaggaGGGTTGATTAGTGGTAGAAA
RabbitLibrary			GGGTTGATTAGTGGTAGAAAcacgttgttgcacacaaggggcGGGTTGATTAGTGGTAGAAA
RabbitLibrary			GGGTTGATTAGTGGTAGAAAtccataggagacaatgccctggGGGTTGATTAGTGGTAGAAA
RabbitLibrary			GGGTTGATTAGTGGTAGAAAggaggaggatttctttcttttgGGGTTGATTAGTGGTAGAAA
RabbitLibrary			GGGTTGATTAGTGGTAGAAAttgagattttggtgtagactacGGGTTGATTAGTGGTAGAAA
RabbitLibrary			GGGTTGATTAGTGGTAGAAActtctttatccagggtaggaaaGGGTTGATTAGTGGTAGAAA
RabbitLibrary			GGGTTGATTAGTGGTAGAAAtgcagttagcgggttttcatggGGGTTGATTAGTGGTAGAAA
RabbitLibrary			GGGTTGATTAGTGGTAGAAAcagagagggcttagttttcttcGGGTTGATTAGTGGTAGAAA
RabbitLibrary			GGGTTGATTAGTGGTAGAAAgttcaagggaagatggtgagtcGGGTTGATTAGTGGTAGAAA
RabbitLibrary			GGGTTGATTAGTGGTAGAAAtgcctggggtaactgtggatctGGGTTGATTAGTGGTAGAAA
RabbitLibrary			GGGTTGATTAGTGGTAGAAAacctttatttagttgctggcacGGGTTGATTAGTGGTAGAAA
RabbitLibrary			GGGTTGATTAGTGGTAGAAAccagccttccactcagctaagaGGGTTGATTAGTGGTAGAAA
RabbitLibrary	ENSOCUT00000024291.3	CD3E&G	AGGGTGTGTTTGTAAAGGGTcttcttacttcattttccgaagAGGGTGTGTTTGTAAAGGGT
RabbitLibrary			AGGGTGTGTTTGTAAAGGGTcagtaagatggcgcaggcggagAGGGTGTGTTTGTAAAGGGT
RabbitLibrary			AGGGTGTGTTTGTAAAGGGTcaactgagaggagccagagtgcAGGGTGTGTTTGTAAAGGGT
RabbitLibrary			AGGGTGTGTTTGTAAAGGGTcgtggtcatcatcttcctgtccAGGGTGTGTTTGTAAAGGGT
RabbitLibrary			AGGGTGTGTTTGTAAAGGGTtaatttctgtgtataatcatcaAGGGTGTGTTTGTAAAGGGT
RabbitLibrary			AGGGTGTGTTTGTAAAGGGTgttccagagatggagactgtaaAGGGTGTGTTTGTAAAGGGT
RabbitLibrary			AGGGTGTGTTTGTAAAGGGTacagggcatgtcagcaccacacAGGGTGTGTTTGTAAAGGGT
RabbitLibrary			AGGGTGTGTTTGTAAAGGGTcaatgtatgtcaccaccttcagAGGGTGTGTTTGTAAAGGGT
RabbitLibrary			AGGGTGTGTTTGTAAAGGGTgaagacttttttcatctctttcAGGGTGTGTTTGTAAAGGGT
RabbitLibrary			AGGGTGTGTTTGTAAAGGGTgtctagttccttctttgtatttAGGGTGTGTTTGTAAAGGGT
RabbitLibrary			AGGGTGTGTTTGTAAAGGGTtgtgctccatttcggaaaaatcAGGGTGTGTTTGTAAAGGGT
RabbitLibrary			AGGGTGTGTTTGTAAAGGGTcacatagcaggagtaataaccgAGGGTGTGTTTGTAAAGGGT
RabbitLibrary			AGGGTGTGTTTGTAAAGGGTctcattctccttgttctttgtgAGGGTGTGTTTGTAAAGGGT
RabbitLibrary			AGGGTGTGTTTGTAAAGGGTctggctttcaggtagagaatatAGGGTGTGTTTGTAAAGGGT
RabbitLibrary			AGGGTGTGTTTGTAAAGGGTgacgtcagctacgacaatggagAGGGTGTGTTTGTAAAGGGT
RabbitLibrary			AGGGTGTGTTTGTAAAGGGTcagcagcaagcccagggtgacgAGGGTGTGTTTGTAAAGGGT
RabbitLibrary			AGGGTGTGTTTGTAAAGGGTtgttcttgctccagtagtagacAGGGTGTGTTTGTAAAGGGT
RabbitLibrary			AGGGTGTGTTTGTAAAGGGTtcgcgtcacaggcttgcacttgAGGGTGTGTTTGTAAAGGGT
RabbitLibrary			AGGGTGTGTTTGTAAAGGGTaacaggtggaggcctctccttgAGGGTGTGTTTGTAAAGGGT
RabbitLibrary			AGGGTGTGTTTGTAAAGGGTgatgggctcgtagtctgggttgAGGGTGTGTTTGTAAAGGGT
RabbitLibrary			AGGGTGTGTTTGTAAAGGGTtctggtttaggccagaatacagAGGGTGTGTTTGTAAAGGGT
RabbitLibrary			AGGGTGTGTTTGTAAAGGGTtgactcctggagctgtcagatgAGGGTGTGTTTGTAAAGGGT
RabbitLibrary			AGGGTGTGTTTGTAAAGGGTctggggaggagccagacctgtgAGGGTGTGTTTGTAAAGGGT
RabbitLibrary			AGGGTGTGTTTGTAAAGGGTcttgtccagggccaagcacaagAGGGTGTGTTTGTAAAGGGT
RabbitLibrary			AGGGTGTGTTTGTAAAGGGTaatgttcttggggtgctccaagAGGGTGTGTTTGTAAAGGGT
RabbitLibrary			AGGGTGTGTTTGTAAAGGGTagtccaccatgaggttgagggaAGGGTGTGTTTGTAAAGGGT
RabbitLibrary			AGGGTGTGTTTGTAAAGGGTgtcaggatgaggccagccagacAGGGTGTGTTTGTAAAGGGT
RabbitLibrary			AGGGTGTGTTTGTAAAGGGTtagtaccttgaaggagaaagacAGGGTGTGTTTGTAAAGGGT
RabbitLibrary			AGGGTGTGTTTGTAAAGGGTattttcttttttaatctgggccAGGGTGTGTTTGTAAAGGGT
RabbitLibrary			AGGGTGTGTTTGTAAAGGGTttgtcatccacttctatcataaAGGGTGTGTTTGTAAAGGGT
RabbitLibrary			AGGGTGTGTTTGTAAAGGGTgaagcactgagccatcatctcgAGGGTGTGTTTGTAAAGGGT
RabbitLibrary			AGGGTGTGTTTGTAAAGGGTtttgtctggcaatttacaagtcAGGGTGTGTTTGTAAAGGGT
RabbitLibrary			AGGGTGTGTTTGTAAAGGGTccatcttttaaccacttgatatAGGGTGTGTTTGTAAAGGGT
RabbitLibrary			AGGGTGTGTTTGTAAAGGGTcatttcggaacttcacttcctgAGGGTGTGTTTGTAAAGGGT
RabbitLibrary			AGGGTGTGTTTGTAAAGGGTcaggttccacttatttccacttAGGGTGTGTTTGTAAAGGGT
RabbitLibrary			AGGGTGTGTTTGTAAAGGGTttgagggtctttggtactacttAGGGTGTGTTTGTAAAGGGT
RabbitLibrary			AGGGTGTGTTTGTAAAGGGTtgctcctttacacgaatatattAGGGTGTGTTTGTAAAGGGT
RabbitLibrary			AGGGTGTGTTTGTAAAGGGTtggagtgattccgaacttttcgAGGGTGTGTTTGTAAAGGGT
RabbitLibrary			AGGGTGTGTTTGTAAAGGGTgttctgacacattctgaaatacAGGGTGTGTTTGTAAAGGGT
RabbitLibrary			AGGGTGTGTTTGTAAAGGGTagtggctgcatttaactcaatgAGGGTGTGTTTGTAAAGGGT
RabbitLibrary			AGGGTGTGTTTGTAAAGGGTttcagtgaagataaagccggaaAGGGTGTGTTTGTAAAGGGT
RabbitLibrary			AGGGTGTGTTTGTAAAGGGTgcaaggaagaaaatgctgatgaAGGGTGTGTTTGTAAAGGGT
RabbitLibrary			AGGGTGTGTTTGTAAAGGGTctgcaatgaagtagactccaacAGGGTGTGTTTGTAAAGGGT
RabbitLibrary			AGGGTGTGTTTGTAAAGGGTttgactggcgaactccatcttgAGGGTGTGTTTGTAAAGGGT
RabbitLibrary			AGGGTGTGTTTGTAAAGGGTaacagagtctgcttatctgaagAGGGTGTGTTTGTAAAGGGT
RabbitLibrary			AGGGTGTGTTTGTAAAGGGTgatccttgaggggctggtagagAGGGTGTGTTTGTAAAGGGT
RabbitLibrary			AGGGTGTGTTTGTAAAGGGTtgaagatggctgtactggtcatAGGGTGTGTTTGTAAAGGGT
RabbitLibrary			AGGGTGTGTTTGTAAAGGGTcagtgcttcctcaagttgtttcAGGGTGTGTTTGTAAAGGGT
RabbitLibrary	ENSOCUT00000028518.3	IL10	AGGTTAGGTTGAGAATAGGAgttgatttcctggggagaacagAGGTTAGGTTGAGAATAGGA
RabbitLibrary			AGGTTAGGTTGAGAATAGGAttttcagcgtctcatttgaaacAGGTTAGGTTGAGAATAGGA
RabbitLibrary			AGGTTAGGTTGAGAATAGGActctctctctttttttaaagtaAGGTTAGGTTGAGAATAGGA
RabbitLibrary			AGGTTAGGTTGAGAATAGGAcagctatttttaggattggctaAGGTTAGGTTGAGAATAGGA
RabbitLibrary			AGGTTAGGTTGAGAATAGGAgttgaagttgaacttctgcattAGGTTAGGTTGAGAATAGGA
RabbitLibrary			AGGTTAGGTTGAGAATAGGAttgcattgtaagcaaaaggactAGGTTAGGTTGAGAATAGGA
RabbitLibrary			AGGTTAGGTTGAGAATAGGAttggttgaacttaaagttttcaAGGTTAGGTTGAGAATAGGA
RabbitLibrary			AGGTTAGGTTGAGAATAGGActctagatctctccaagtttgcAGGTTAGGTTGAGAATAGGA
RabbitLibrary			AGGTTAGGTTGAGAATAGGActggcaaaggttctgattagagAGGTTAGGTTGAGAATAGGA
RabbitLibrary			AGGTTAGGTTGAGAATAGGAacagtgtcacagtcacagatttAGGTTAGGTTGAGAATAGGA
RabbitLibrary			AGGTTAGGTTGAGAATAGGAtttatatttgtgaggctcctcaAGGTTAGGTTGAGAATAGGA
RabbitLibrary			AGGTTAGGTTGAGAATAGGActgatgtgtggaccttcacaccAGGTTAGGTTGAGAATAGGA
RabbitLibrary			AGGTTAGGTTGAGAATAGGAttgtggtttgcttttgcaagagAGGTTAGGTTGAGAATAGGA
RabbitLibrary			AGGTTAGGTTGAGAATAGGAtgagctgagcatggtggaactcAGGTTAGGTTGAGAATAGGA
RabbitLibrary			AGGTTAGGTTGAGAATAGGAaagaccaggcaacatagcagagAGGTTAGGTTGAGAATAGGA
RabbitLibrary			AGGTTAGGTTGAGAATAGGAtggaaagtgaatgcagctgttcAGGTTAGGTTGAGAATAGGA
RabbitLibrary			AGGTTAGGTTGAGAATAGGAgaaagtcttcaccctgccaaagAGGTTAGGTTGAGAATAGGA
RabbitLibrary			AGGTTAGGTTGAGAATAGGAttcagctgatccttcgattgaaAGGTTAGGTTGAGAATAGGA
RabbitLibrary			AGGTTAGGTTGAGAATAGGAcagggactcggttaacaacatgAGGTTAGGTTGAGAATAGGA
RabbitLibrary			AGGTTAGGTTGAGAATAGGAgatcatctccgacaaggcttggAGGTTAGGTTGAGAATAGGA
RabbitLibrary			AGGTTAGGTTGAGAATAGGAcatcacgtccttcaggtaaaacAGGTTAGGTTGAGAATAGGA
RabbitLibrary			AGGTTAGGTTGAGAATAGGActggactgtggttctcagcttgAGGTTAGGTTGAGAATAGGA
RabbitLibrary			AGGTTAGGTTGAGAATAGGAggagaaatcggtgacattgtcgAGGTTAGGTTGAGAATAGGA
RabbitLibrary			AGGTTAGGTTGAGAATAGGAtgccttgctcttgttttcacagAGGTTAGGTTGAGAATAGGA
RabbitLibrary			AGGTTAGGTTGAGAATAGGAttcctcttgcagcttgctgaagAGGTTAGGTTGAGAATAGGA
RabbitLibrary			AGGTTAGGTTGAGAATAGGAaagatgtcaaactcactcatggAGGTTAGGTTGAGAATAGGA
RabbitLibrary			AGGTTAGGTTGAGAATAGGAtgtaggtttctatgtagttgatAGGTTAGGTTGAGAATAGGA
RabbitLibrary			AGGTTAGGTTGAGAATAGGAttagctttttatcttcattgtcAGGTTAGGTTGAGAATAGGA
RabbitLibrary			AGGTTAGGTTGAGAATAGGAtaactgatgtcctagactctagAGGTTAGGTTGAGAATAGGA
RabbitLibrary			AGGTTAGGTTGAGAATAGGAattgagaggtacaacagctttcAGGTTAGGTTGAGAATAGGA
RabbitLibrary			AGGTTAGGTTGAGAATAGGActgaggtatcagaggtaataaaAGGTTAGGTTGAGAATAGGA
RabbitLibrary			AGGTTAGGTTGAGAATAGGAcggtaaataaataggatcgggaAGGTTAGGTTGAGAATAGGA
RabbitLibrary			AGGTTAGGTTGAGAATAGGAtctaaagagttcacagagaagcAGGTTAGGTTGAGAATAGGA
RabbitLibrary			AGGTTAGGTTGAGAATAGGAaaaattataatagtgggcttctAGGTTAGGTTGAGAATAGGA
RabbitLibrary			AGGTTAGGTTGAGAATAGGAcatgggaacagcttaaatgcagAGGTTAGGTTGAGAATAGGA
RabbitLibrary			AGGTTAGGTTGAGAATAGGAtttctcctaagacactcaaatcAGGTTAGGTTGAGAATAGGA
RabbitLibrary			AGGTTAGGTTGAGAATAGGAacatttttccctttcacataaaAGGTTAGGTTGAGAATAGGA
RabbitLibrary			AGGTTAGGTTGAGAATAGGAacagaaggaatggaagcctcagAGGTTAGGTTGAGAATAGGA
RabbitLibrary			AGGTTAGGTTGAGAATAGGAttaggagttagaaagtgtggtcAGGTTAGGTTGAGAATAGGA
RabbitLibrary			AGGTTAGGTTGAGAATAGGAcagagggtaagagggagctcggAGGTTAGGTTGAGAATAGGA
RabbitLibrary			AGGTTAGGTTGAGAATAGGAagtctctggaacactcggagagAGGTTAGGTTGAGAATAGGA
RabbitLibrary			AGGTTAGGTTGAGAATAGGAgtctctcttcctaagaggctagAGGTTAGGTTGAGAATAGGA
RabbitLibrary			AGGTTAGGTTGAGAATAGGAaataaggggttgaagatcgaggAGGTTAGGTTGAGAATAGGA
RabbitLibrary			AGGTTAGGTTGAGAATAGGAtattagaaccaacttgagggtgAGGTTAGGTTGAGAATAGGA
RabbitLibrary			AGGTTAGGTTGAGAATAGGAtcacttttagttaaaactgagtAGGTTAGGTTGAGAATAGGA
RabbitLibrary			AGGTTAGGTTGAGAATAGGAataacattcccagaggaattgaAGGTTAGGTTGAGAATAGGA
RabbitLibrary			AGGTTAGGTTGAGAATAGGActgctgagaagacagacaaacaAGGTTAGGTTGAGAATAGGA
RabbitLibrary			AGGTTAGGTTGAGAATAGGAtgagctccatttgtttatttaaAGGTTAGGTTGAGAATAGGA
